# Coordinated differentiation of human intestinal organoids with functional enteric neurons and vasculature

**DOI:** 10.1101/2023.11.06.565830

**Authors:** Charlie J. Childs, Holly M. Poling, Kevin Chen, Yu-Hwai Tsai, Angeline Wu, Caden W. Sweet, Abigail Vallie, Madeline K. Eiken, Sha Huang, Ryan Schreiner, Zhiwei Xiao, Ansley S. Conchola, Meghan F. Anderman, Emily M. Holloway, Akaljot Singh, Roman Giger, Maxime M. Mahe, Katherine D. Walton, Claudia Loebel, Michael A. Helmrath, Shahin Rafii, Jason R. Spence

## Abstract

Human intestinal organoids (HIOs) derived from human pluripotent stem cells co-differentiate both epithelial and mesenchymal lineages *in vitro* but lack important cell types such as neurons, endothelial cells, and smooth muscle. Here, we report an *in vitro* method to derive HIOs with epithelium, mesenchyme, enteric neuroglial populations, endothelial cells, and organized smooth muscle in a single differentiation, without the need for co-culture. When transplanted into a murine host, these populations expand and organize to support organoid maturation and function. Functional experiments demonstrate enteric nervous system function, with HIOs undergoing peristaltic-like contractions, suggesting the development of a functional neuromuscular unit. HIOs also form functional vasculature, demonstrated *in vitro* using microfluidic devices to introduce vascular-like flow, and *in vivo* following transplantation, where HIO endothelial cells anastomose with host vasculature. Collectively, we report an *in vitro* model of the human gut that simultaneously co-differentiates epithelial, stromal, endothelial, neural, and organized muscle populations.
