## Extended Data Table 1 for "Coordinated differentiation of human intestinal organoids with functional enteric neurons and vasculature"

### Sheet: SmoothMuscle_GeneList
WIF2
MYH11
ACTG2
GREM2
DES
CNN1
TAGLN
RGS5
ACTA2
MYLK
JPH2
HSPB7
HAND1
BTC
NRXN3
KCNMB1
SBSPON
MYL9
CPXM2
LMOD1

### Sheet: Immune_GeneList
PTPRC
C1QC
IGSF6
C1QB
HLA-DQA2
HLA-DQA1
CSF1R
C1QA
HLA-DRB1
P2RY13
EB13
MS4A6A
HLA-DRB5
CLEC10A
MS4A4A
HLA-DPA1
MPEG1
HLA-DRA
FOLR2
HLA-DQB1

### Sheet: Epithelium_GeneList
SMIM22
PHGR1
C19orf33
CLDN3
PRAP1
CDX2
SLC26A3
EPCAM
USH1C
CCL15
SMLR1
CHP2
S100A14
GOLT1A
FABP2
UGT2A3
ESPN
CLRN3
CDX1
GJB1

### Sheet: Mesenchyme_GeneList
C1QTNF3
ADH1B
SHISA3
COL1A1
OGN
RPS7
H3F3B
MALAT1
ITGB1
PTMS
PBK
KIF20A
SPC25
CKAP2L
TOP2A
COX4I2
KRT25
ACKR4
GALR2
KCNJ8

### Sheet: Neural_GeneList
PHOX2A
PRPH
STMN4
EEF1A2
NRSN1
INA
TTC9B
STMN2
GNG3
TLX2
ELAVL3
KIF5A
GAP43
GAL
TAGLN3
ELAVL4
TUBB2B
GDAP1L1
CHRNA3
DPP6

### Sheet: Endothelium_GeneList
CDH5
ECSCR
TM4SF18
MYCT1
FLT1
NRN1
ROBO4
ARHGEF15
CLDN5
TIE1
VWF
SOX7
MMRN2
BCL6B
MADCAM1
ESAM
KANK3
FAM167B
KDR
SOX18
